# Identifying crossovers in a cattle pangenome containing haplotype-resolved assemblies from half-siblings

**DOI:** 10.64898/2026.02.20.706955

**Authors:** Alexander S. Leonard, Hubert Pausch

## Abstract

**Background:** Recombination of parental haplotypes is a fundamental biological process that ensures proper segregation of homologous chromosomes and creates new combinations of alleles during meiosis. Crossover events are typically detected from large-scale pedigree-based genetic studies or linkage disequilibrium-based recombination maps, although these are generally limited to SNPs. Increasing amounts of long read sequencing and haplotype-resolved assemblies offer an alternative approach to examining recombination events at basepair resolution, albeit with much smaller sample sizes.

**Results:** Here, we analyse five high-quality genome assemblies from the Simmental cattle breed, including a newly assembled triobinned HiFi assembly of an Eringer x Simmental cross (N50 of 77 Mb and a k-mer quality value of 55.3). We integrate the five assemblies, of which two originate from maternal half-siblings, into a reference-free Simmental-specific pangenome. By considering path similarities in the pangenome, we were able to identify putative crossover events in the haplotypes of the half-siblings, as well as a greater number of events relative to the cousin due to an additional degree of generational separation. We validated the pangenome approach with phased SNPs called from linear alignments of maternal short read sequencing, with 23 of 30 chromosomes having the same recombination predictions. We identified 5 and 16.7 Mb of non-reference insertion sequences respectively shared or private to the half-siblings, enabling testing for recombination events beyond only SNP markers. We also identified four differentially methylated CpG clusters from the 5mC signal of HiFi reads which allowed us to narrow the window containing the putative recombination event from 35 to 20 Mb within the longest run of homozygosity.

**Conclusion:** Structural variants and methylation information identified from long read sequencing and genome assemblies may help identify recombination events in regions beyond those typically called from SNPs. Furthermore, while existing long read-based methylation calls can be noisy and report unrealistic intermediate methylation levels, 5mC methylation appears to be a promising avenue for distinguishing haplotypes in the absence of genomic variation.
