## Supplementary material for "Identifying crossovers in a cattle pangenome containing haplotype-resolved assemblies from half-siblings": supplementary_tables.xlsx

### Sheet: Supplementary_Table_1
Assembly	Sex	Sex chromosome complement	Ungapped genome length	Contigs	Contig N50 (based on 3 Gb genome)	Phased contig N50	Merqury QV	Compleasm (cetartiodactyla odb_10 n=13335)
Halfsib_1	Female	X	3157704267	886	46895884
Halfsib_2	Male	X	3131334515	775	76680298	24909853	55.3393	S:98.43%, D: 1.21%, F:0.28%, M: 0.08%
Cousin_1	Male	X	3206811445	682	84268628
Swiss_1	Male	XY	2683974492	3628	15388969
USA_1	Male	X	2861673644	1374	70560073

### Sheet: Supplementary_Table_2
Chromosome	Halfsib_1 Halfsib_2 (Graph)	Halfsib_1 Halfsib_2 (VCF)	Halfsib_1 Cousin_1 (Graph)	Halfsib_1 Cousin_1 (VCF)	Halfsib_2 Cousin_1 (Graph)	Halfsib_2 Cousin_1 (VCF)
1	4	3	3	4	3	5
2	2	1	6	7	6	8
3	5	3	2	4	2	4
4	1	1	4	2	1	3
5	5	2	2	3	6	2
6	3	3	2	2	4	2
7	1	1	1	1	3	1
8	2	2	2	2	3	1
9	2	2	2	2	2	3
10	0	0	1	1	1	1
11	3	3	2	2	2	2
12	0	2	3	3	2	4
13	2	2	6	6	4	4
14	2	2	2	2	2	4
15	3	3	3	3	2	4
16	0	0	4	2	5	2
17	6	2	3	3	3	1
18	1	1	2	2	2	3
19	1	1	6	6	2	4
20	1	1	3	2	6	4
21	2	2	4	3	5	2
22	2	2	2	2	2	1
23	1	1	5	3	2	2
24	1	1	2	3	3	3
25	2	0	1	1	2	1
26	1	1	3	3	3	2
27	0	0	0	0	0	0
28	1	1	2	1	2	2
29	1	1	2	1	1	1
X	2	2	6	5	2	3

### Sheet: Supplementary_Table_3
Region (USA_1 coordinates)	Haplotype phase (upstream-downstream)	Heterozygous SNPs	Heterozygous InDels
3:54807768-64265828	Anti-anti	8	63
7:33699979-78945008	Same-same	47	445
17:16253945-50939069	Anti-same	72	272

### Sheet: Supplementary_Table_4
Region	Differentially methylated CpGs	DMR span	Case
3:54,373,084-54,374,014	7	932	Antiphase
3:55,013,281-55,014,184	8	905	Anti-Anti RoH
3:62,069,782-62,070,174	5	285	Anti-Anti RoH
7:54,461,619-54,462,069	4	452	Same-Same RoH (putative error)
17:7,637,077-7,637,319	8	165	Antiphase
17:17,574,986-17,576,928	9	614	Anti-Same RoH
17:18,306,327-18,314,250	11	797	Anti-Same RoH
17:18,375,363-18,386,097	16	2832	Anti-Same RoH
17:35,117,426-35,128,876	13	775	Anti-Same RoH

### Sheet: Supplementary_Table_5
Region	Join	Reads	Methmers upstream	Methmers downstream
3:70312534-70356840	cis-downstream	300	18	40
4:58057826-58078870	trans-upstream	230	32	26
5:22607322-22653204	trans-upstream	288	27	29
5:103036773-103122383	trans-upstream	540	33	36
6:15431856-15473349	trans-downstream	268	28	33
9:8173872-8218013	trans-upstream	325	38	29
9:66582573-66614011	cis-upstream	282	38	29
12:44956447-44985296	cis-upstream	273	29	43
12:81658704-81718331	trans-downstream	321	36	23
21:26592136-26615338	trans-upstream	212	30	28
